# Spontaneous mutation rate in *Saccharomyces cerevisiae* is lower in nutritional and genotypic conditions reducing specific growth rate

**DOI:** 10.64898/2026.01.06.697716

**Authors:** Linda Porri, Celma Mekki, Pinja Salminen, Paula Jouhten

## Abstract

Even in the absence of mutagenic factors, spontaneous errors in DNA replication generate genetic diversity in microbial populations. The spontaneous mutation rate is not immutable but may be conditionally elevated. However, it remains unresolved whether apparently non-stressful nutritional or genotypic conditions affect the spontaneous mutation rate.

Here, we determined the spontaneous mutation rate of haploid *Saccharomyces cerevisiae* CEN.PK113-7D in three nutritional and three genotypic conditions. The nutritional and genotypic conditions influenced the specific growth rate of the *S. cerevisiae* population. Thus, we extended the established fluctuation assay for spontaneous mutation rate determination with *CAN1* as a reporter gene to populations with different generation times. We applied the method to determine the spontaneous mutations rates in wild type *S. cerevisiae* grown on glucose and ammonium, raffinose and ammonium, and glucose and L-tryptophan as sole carbon and nitrogen sources. Alike we determined the spontaneous mutation rates of two engineered *S. cerevisiae* strains (i.e., representing genotypic conditions different from wild type) on glucose and ammonium medium. The engineered strains had two to three heterologous or variant genes integrated into the genome, common to simple heterologous small molecule production host strains. In all alternative nutritional and genotypic conditions, the spontaneous mutation rate of *S. cerevisiae* was reduced compared to wild type growing on glucose and ammonium medium.

Spontaneous mutation rate is fundamentally relevant for evolvability of strains, but it may also influence the performance robustness of microbial populations in applications such as food or beverage fermentation or biotechnological chemical production. Our novel findings are important for biotechnological processes using microbial cells, often engineered and cultivated in unnatural chemical environments.
