## Supplementary table 1 for "Spontaneous mutation rate in *Saccharomyces cerevisiae* is lower in nutritional and genotypic conditions reducing specific growth rate"

### Sheet: growthrates_all
strain	environment	replicate	growth_rate
wild type	Glc-NH4	1	0.517917
wild type	Glc-NH4	2	0.512539
wild type	Glc-NH4	3	0.526477
wild type	Glc-NH4	4	0.534255
wild type	Glc-NH4	5	0.51913
wild type	Glc-NH4	6	0.509927
wild type	Glc-NH4	7	0.542139
wild type	Glc-NH4	8	0.529543
wild type	Glc-NH4	9	0.477634
wild type	Raf-NH4	1	0.407307
wild type	Raf-NH4	2	0.427734
wild type	Raf-NH4	3	0.439865
wild type	Raf-NH4	4	0.390205
wild type	Raf-NH4	5	0.349286
wild type	Raf-NH4	6	0.394464
wild type	Raf-NH4	7	0.41782
wild type	Raf-NH4	8	0.410065
wild type	Raf-NH4	9	0.383484
wild type	Glc-Trp	1	0.122472
wild type	Glc-Trp	2	0.116665
wild type	Glc-Trp	3	0.127839
wild type	Glc-Trp	4	0.114211
wild type	Glc-Trp	5	0.116601
wild type	Glc-Trp	6	0.119946
wild type	Glc-Trp	7	0.120454
wild type	Glc-Trp	8	0.122932
wild type	Glc-Trp	9	0.121148
wild type	Glc-NH4-LiCl	1	0.375205
wild type	Glc-NH4-LiCl	2	0.378296
wild type	Glc-NH4-LiCl	3	0.386745
wild type	Glc-NH4-LiCl	4	0.370497
wild type	Glc-NH4-LiCl	5	0.346815
wild type	Glc-NH4-LiCl	6	0.3891
wild type	Glc-NH4-LiCl	7	0.375573
wild type	Glc-NH4-LiCl	8	0.366613
wild type	Glc-NH4-LiCl	9	0.336956
tyrosinase	Glc-NH4	1	0.45824
tyrosinase	Glc-NH4	2	0.462287
tyrosinase	Glc-NH4	3	0.451912
tyrosinase	Glc-NH4	4	0.446316
tyrosinase	Glc-NH4	5	0.458888
tyrosinase	Glc-NH4	6	0.45008
tyrosinase	Glc-NH4	7	0.444458
tyrosinase	Glc-NH4	8	0.472953
tyrosinase	Glc-NH4	9	0.389124
indigoidine synthase	Glc-NH4	1	0.441254
indigoidine synthase	Glc-NH4	2	0.530182
indigoidine synthase	Glc-NH4	3	0.472225
indigoidine synthase	Glc-NH4	4	0.502082
indigoidine synthase	Glc-NH4	5	0.531846
indigoidine synthase	Glc-NH4	6	0.534742
indigoidine synthase	Glc-NH4	7	0.504348
indigoidine synthase	Glc-NH4	8	0.480182
indigoidine synthase	Glc-NH4	9	0.469552

### Sheet: growthrates_avg
strain	environment	avg_growth_rate	sd_growth_rate
wild type	Glc-NH4	0.51884	0.0186124
wild type	Raf-NH4	0.402248	0.0268245
wild type	Glc-Trp	0.120252	0.00408198
wild type	Glc-NH4-LiCl	0.369533	0.0173614
tyrosinase	Glc-NH4	0.448251	0.023851
indigoidine synthase	Glc-NH4	0.496268	0.0327348
