## Supplementary table 2 for "Spontaneous mutation rate in *Saccharomyces cerevisiae* is lower in nutritional and genotypic conditions reducing specific growth rate"

### Sheet: final_merged_biolrep_summary_ou
Strain	Environment	Strain_env_biolrep	Expt	N0	Nt	g	m	m_rate	parallel_cultures	m_rate_CI_minus	m_rate_CI_plus
indigoidine synthase	Glc-NH4	Y43_glc_1	25_06_25_1	1000	5117948	12.24	0.377753	7.38095e-08	306	6.0253e-08	8.83589e-08
indigoidine synthase	Glc-NH4	Y43_glc_2	29_10_25_1	1000	4292307	11.99	0.38532	8.97699e-08	72	5.76507e-08	1.26888e-07
indigoidine synthase	Glc-NH4	Y43_glc_3	29_10_25_1	1000	5415384	12.32	0.357741	6.60602e-08	72	4.19263e-08	9.40456e-08
wild type	Glc-NH4	Y5_glc_1	12_05_25_1	1000	9315384	13.1	1.46642	1.57419e-07	136	1.29103e-07	1.87764e-07
wild type	Glc-NH4	Y5_glc_2	29_10_25_1	1000	13938461	13.68	2.97489	2.1343e-07	69	1.70526e-07	2.59801e-07
wild type	Glc-NH4	Y5_glc_3	19_11_25_1	1000	11107692	13.35	2.45939	2.21413e-07	71	1.74932e-07	2.71832e-07
wild type	Glc-NH4-LiCl	Y5_licl_1	20_11_25_1	1000	5476923	12.34	1.2455	2.27409e-07	72	1.69384e-07	2.91539e-07
wild type	Glc-NH4-LiCl	Y5_licl_2	20_11_25_1	1000	5907692	12.45	1.60193	2.71161e-07	71	2.06499e-07	3.42129e-07
wild type	Glc-NH4-LiCl	Y5_licl_3	20_11_25_1	1000	8046153	12.89	1.78818	2.2224e-07	70	1.70599e-07	2.78775e-07
wild type	Raf-NH4	Y5_raf_1	21_11_25_1	1000	18707692	14.1	1.52814	8.16852e-08	72	6.2062e-08	1.03238e-07
wild type	Raf-NH4	Y5_raf_2	21_11_25_1	1000	19538461	14.16	1.67076	8.55116e-08	72	6.55044e-08	1.07429e-07
wild type	Raf-NH4	Y5_raf_3	21_11_25_1	1000	20092307	14.2	1.32353	6.58725e-08	72	4.93624e-08	8.40851e-08
wild type	Glc-Trp	Y5_trp_1	16_10_25_1	1000	13415384	13.62	0.996721	7.42969e-08	256	6.32141e-08	8.60288e-08
wild type	Glc-Trp	Y5_trp_2	29_10_25_1	1000	11584615	13.41	1.09657	9.46573e-08	68	6.89109e-08	1.23315e-07
wild type	Glc-Trp	Y5_trp_3	29_10_25_1	1000	11907692	13.45	0.613292	5.15039e-08	72	3.53568e-08	6.98008e-08
tyrosinase	Glc-NH4	Y63_glc_1	12_05_25_1	1000	7476923	12.78	0.472726	6.32247e-08	136	4.72845e-08	8.08195e-08
tyrosinase	Glc-NH4	Y63_glc_3	29_10_25_1	1000	14107692	13.7	0.36302	2.57321e-08	72	1.63698e-08	3.65811e-08
tyrosinase	Glc-NH4	Y63_glc_4	19_11_25_1	1000	11153846	13.36	0.73073	6.55137e-08	69	4.56008e-08	8.79843e-08

### Sheet: avg_mutrates
Strain	Environment	Strain_env_biolrep	avg_mrate	stdev_mrate
indigoidine synthase	Glc-NH4	Y43_glc	7.65e-08	1.20895e-08
wild type	Glc-NH4	Y5_glc	1.97e-07	3.48715e-08
wild type	Glc-NH4-LiCl	Y5_licl	2.4e-07	2.68767e-08
wild type	Raf-NH4	Y5_raf	7.77e-08	1.04113e-08
wild type	Glc-Trp	Y5_trp	7.35e-08	2.15882e-08
tyrosinase	Glc-NH4	Y63_glc	5.15e-08	2.23e-08
